# Rewiring phospholipid biosynthesis reveals robustness in membrane homeostasis and uncovers lipid regulatory players

**DOI:** 10.1101/2021.07.20.453065

**Authors:** Arun T. John Peter, Sabine N. S. van Schie, Ngaam J. Cheung, Agnès H. Michel, Matthias Peter, Benoît Kornmann

**Author notes:** These authors contributed equally (Arun T. John Peter, Sabine N. S. van Schie).

## Abstract

Intracellular transport of lipids by Lipid Transport Proteins (LTPs) is thought to work alongside vesicular transport to shuttle lipids from their place of synthesis to their destinations. Whereas many LTPs have been identified, it is largely unknown which routes and which LTPs a given lipid utilizes to navigate the multiple membranes of eukaryotic cells. The major and essential phospholipids, phosphatidylethanolamine (PE) and phosphatidylcholine (PC) can be produced by multiple pathways and, in the case of PE, also at multiple locations. Here, we present an approach in which we simplify and rewire yeast phospholipid synthesis by redirecting PE and PC synthesis reactions to distinct subcellular locations using chimeric enzymes fused to specific organelle targeting motifs. In rewired conditions, viability is expected to depend on homeostatic adaptation to the ensuing lipostatic perturbations and on efficient interorganelle lipid transport. We therefore performed genetic screens to identify factors involved in both of these processes. Among the candidates identified, we find genes linked to transcriptional regulation of lipid homeostasis, lipid metabolism and transport. In particular, we identify a requirement for Csf1 –an uncharacterized protein harboring a Chorein-N lipid transport domain- for survival under certain rewired conditions as well as lipidomic adaptation to cold, implicating Csf1 in interorganelle lipid transport and homeostatic adaptation.
