## Supplemental Data 5 for "Rewiring phospholipid biosynthesis reveals robustness in membrane homeostasis and uncovers lipid regulatory players"

### Sheet: PI
	precursor - 569.2732[M-H]	precursor - 571.2889[M-H]	precursor - 597.3045[M-H]	precursor - 599.3202[M-H]	precursor - 723.4090[M-H]	precursor - 725.4247[M-H]	precursor - 751.4403[M-H]	precursor - 753.4560[M-H]	precursor - 779.4716[M-H]	precursor - 781.4873[M-H]	precursor - 805.4873[M-H]	precursor - 807.5029[M-H]	precursor - 833.5186[M-H]	precursor - 835.5342[M-H]	precursor - 861.5499[M-H]	precursor - 863.5655[M-H]
	16:1	16:0	18:1	18:0	26:1	26:0	28:1	28:0	30:1	30:0	32:2	32:1	34:2	34:1	36:2	36:1	sum
t0_wt_1	312594144	2079635328	693767872	1186292480	434568640	3276194816	567775360	4011907584	1304178816	872230272	5233497088	16142362624	6717342720	15871490048	273783648	3858615296	62836236736
t0_wt_2	330975552	2046440192	758126144	1205190016	465862304	3304319488	574763904	4115688960	1345324928	849888320	5225454080	15841728512	6842523648	15091778560	258178896	3815062784	62071306288
t0_csf737_c2	300082432	1815608192	646451328	919635264	622181120	4570976256	664049088	4875693568	1525050112	907846976	5153055744	18026209280	6219978240	16393794560	203663008	3954920704	66799195872
t0_csf737_c3	299002496	2379006720	640759104	1334814592	465380864	3703569408	521740320	4120225024	1230959232	859252544	4521845248	16469274624	5759937536	15146327040	223581168	3734511872	61410187792
t0_csf737_c4	328433088	2003748608	752687360	1055785920	533637408	4117670400	585205696	4716777984	1398273920	932748992	5198735872	17883830272	6292827136	15970179072	271090432	3897079808	65938711968
t14pt5_wt_1	269032960	1021415168	493380256	446920864	814815680	7747768832	1461687296	7568790016	4758559232	969173696	5939425280	25194094592	4822569984	15186697216	155477152	2494105856	79343914080
t14pt5_wt_2	265417072	1266862336	534520736	518437088	1058763328	9857372160	1815138944	9758195712	6125122560	1136417024	7253892096	30073280512	5467216384	17717422080	191576704	2972825856	96012460592
t14pt5_csf737_3	386612896	581927360	803398016	226905760	250614512	4326711296	724446144	6202329088	3201140480	907949184	3989353216	28161867776	3601103360	17741522944	155864544	3587231232	74848977808
t14pt5_csf737_c2	422774016	592390464	795939392	226481920	332413088	5033593344	925020096	6643682816	3680059136	993568832	4729772544	30332960768	4317648384	20201687040	190356976	4325641216	83743990032
t14pt5_csf737_c4	545105472	682319424	1152989824	269176096	302898176	4761950208	856751360	6910771200	3660798720	1017831296	4404362240	31338983424	4199349760	20543645696	197373584	4348281856	85192588336
normalized to total PI	16:1	16:0	18:1	18:0	26:1	26:0	28:1	28:0	30:1	30:0	32:2	32:1	34:2	34:1	36:2	36:1
t0_wt_1	0.00497474	0.0330961	0.0110409	0.0188791	0.00691589	0.0521386	0.0090358	0.063847	0.0207552	0.013881	0.0832879	0.256896	0.106902	0.252585	0.0043571	0.0614075
t0_wt_2	0.00533218	0.0329692	0.0122138	0.0194162	0.00750528	0.0532343	0.00925974	0.0663058	0.0216739	0.0136921	0.0841847	0.255218	0.110237	0.243136	0.00415939	0.0614626
t0_csf737_c2	0.00449231	0.0271801	0.00967753	0.0137672	0.0093142	0.0684286	0.00994097	0.0729903	0.0228304	0.0135907	0.0771425	0.269857	0.0931146	0.245419	0.00304888	0.0592061
t0_csf737_c3	0.00486894	0.0387396	0.0104341	0.021736	0.00757824	0.0603087	0.00849599	0.0670935	0.0200449	0.013992	0.0736335	0.268185	0.0937945	0.246642	0.00364078	0.0608126
t0_csf737_c4	0.00498088	0.030388	0.011415	0.0160116	0.00809293	0.0624469	0.00887499	0.0715328	0.0212057	0.0141457	0.0788419	0.271219	0.0954345	0.242197	0.00411125	0.0591015
t14pt5_wt_1	0.00339072	0.0128733	0.00621825	0.00563271	0.0102694	0.0976479	0.0184222	0.0953922	0.0599738	0.0122148	0.0748567	0.31753	0.0607806	0.191403	0.00195953	0.0314341
t14pt5_wt_2	0.0027644	0.0131948	0.0055672	0.00539969	0.0110274	0.102668	0.0189052	0.101635	0.0637951	0.0118361	0.0755516	0.313223	0.0569428	0.184533	0.00199533	0.0309629
t14pt5_csf737_3	0.00516524	0.00777469	0.0107336	0.00303151	0.00334827	0.0578059	0.00967877	0.0828646	0.042768	0.0121304	0.0532987	0.376249	0.0481116	0.237031	0.00208239	0.0479263
t14pt5_csf737_c2	0.00504841	0.00707383	0.00950444	0.00270446	0.0039694	0.0601069	0.0110458	0.0793332	0.0439442	0.0118644	0.0564789	0.362211	0.0515577	0.241231	0.00227308	0.0516532
t14pt5_csf737_c4	0.00639851	0.00800914	0.0135339	0.00315962	0.00355545	0.0558963	0.0100566	0.0811194	0.0429709	0.0119474	0.0516989	0.36786	0.0492924	0.241144	0.00231679	0.0510406

### Sheet: PS
PS	precursor - 706.4665[M-H]	precursor - 730.4665[M-H]	precursor - 732.4821[M-H]	precursor - 758.4978[M-H]	precursor - 760.5134[M-H]
	30:0	32:2	32:1	34:2	34:1	sum
t0_wt_1	156858080	789632000	3430000640	2601176832	4334043136	11311710688
t0_wt_2	152399856	729848192	3200658432	2396539904	3816251648	10295698032
t0_csf737_c2	167282016	595673472	3186972416	1787512320	3702051328	9439491552
t0_csf737_c3	153680480	590193088	3009645312	1797250432	3443162624	8993931936
t0_csf737_c4	151017984	732885120	3761748224	2304424960	4498432512	11448508800
t14pt5_wt_1	655306752	1175258496	2945129728	2301948160	1682607232	8760250368
t14pt5_wt_2	799401792	1463738368	3360621312	2696732416	1988601216	10309095104
t14pt5_csf737_3	246920368	197976912	993108480	462354592	640329216	2540689568
t14pt5_csf737_c2	326800928	288362528	1369816704	737658816	956978176	3679617152
t14pt5_csf737_c4	289462848	246346768	1318989824	641783232	925438656	3422021328
normalized to total PS	30:0	32:2	32:1	34:2	34:1
t0_wt_1	0.0138669	0.0698066	0.303226	0.229954	0.383147
t0_wt_2	0.0148023	0.0708887	0.310873	0.232771	0.370665
t0_csf737_c2	0.0177215	0.0631044	0.337621	0.189365	0.392188
t0_csf737_c3	0.0170871	0.0656213	0.334631	0.199829	0.382832
t0_csf737_c4	0.0131911	0.0640158	0.32858	0.201286	0.392927
t14pt5_wt_1	0.0748046	0.134158	0.336192	0.262772	0.192073
t14pt5_wt_2	0.0775434	0.141985	0.325986	0.261588	0.192898
t14pt5_csf737_3	0.0971864	0.0779225	0.390881	0.18198	0.25203
t14pt5_csf737_c2	0.0888138	0.0783675	0.372272	0.200472	0.260075
t14pt5_csf737_c4	0.0845883	0.0719887	0.385442	0.187545	0.270436

### Sheet: PE
PE	precursor - 450.2626[M-H]	precursor - 452.2783[M-H]	precursor - 478.2939[M-H]	precursor - 632.4297[M-H]	precursor - 660.4610[M-H]	precursor - 686.4766[M-H]	precursor - 688.4923[M-H]	precursor - 714.5079[M-H]	precursor - 716.5236[M-H]	precursor - 742.5392[M-H]	precursor - 744.5549[M-H]
	16:1	16:0	18:1	28:1	30:1	32:2	32:1	34:2	34:1	36:2	36:1	sum
t0_wt_1	1708587520	2753818368	1704427008	101985776	156279184	3357640704	2173712384	3260699136	2533781760	133269000	59435464	17943636304
t0_wt_2	2006175744	3011452928	1804113280	98186920	156787184	3288399872	2241012992	3149757440	2527066112	125242296	55633272	18463828040
t0_csf737_c2	2281721088	3696808960	1608858624	145294752	204302864	3730018048	2738102272	3213217280	3152865024	122765144	74055584	20968009640
t0_csf737_c3	1919037056	3196231168	1683548416	134453488	187918848	3762317312	2775070976	3347299584	3193108736	136394480	69800560	20405180624
t0_csf737_c4	2054401920	2733738496	1908535296	139613872	200014640	3776077824	2846054656	3443777536	3115028992	151752496	78595592	20447591320
t14pt5_wt_1	5844862464	3687683840	1654754176	223740256	320001536	4374611456	2159486208	4549837312	2355374336	262445216	98474936	25531271736
t14pt5_wt_2	6607132672	4419630080	2056494464	277223904	393131200	5276092928	2432591616	4852913152	2227472640	255378288	115111944	28913172888
t14pt5_csf737_3	5867869184	5388926464	1755667712	157358624	278820864	4013037056	3130830336	3564208128	3508090624	245527504	130861768	28041198264
t14pt5_csf737_c2	6759794688	5890773504	1885808384	165888032	274550400	3969771776	3117658368	3875238656	3351839488	241268224	141345712	29673937232
t14pt5_csf737_c4	6830073856	5721775104	2040481536	189424880	319600992	4542763008	3457284864	4244017920	3605935360	261511648	139660032	31352529200
normalized to total PE	16:1	16:0	18:1	28:1	30:1	32:2	32:1	34:2	34:1	36:2	36:1
t0_wt_1	0.0952197	0.15347	0.0949878	0.00568367	0.00870945	0.187122	0.121141	0.181719	0.141208	0.00742709	0.00331234
t0_wt_2	0.108654	0.1631	0.0977107	0.0053178	0.00849159	0.1781	0.121373	0.170591	0.136866	0.00678312	0.0030131
t0_csf737_c2	0.108819	0.176307	0.0767292	0.00692935	0.00974355	0.177891	0.130585	0.153244	0.150365	0.00585488	0.00353184
t0_csf737_c3	0.0940466	0.156638	0.0825059	0.00658918	0.00920937	0.18438	0.135998	0.164042	0.156485	0.00668431	0.00342073
t0_csf737_c4	0.100472	0.133695	0.0933379	0.00682789	0.00978182	0.184671	0.139188	0.16842	0.152342	0.00742153	0.00384376
t14pt5_wt_1	0.22893	0.144438	0.0648128	0.00876338	0.0125337	0.171343	0.084582	0.178206	0.0922545	0.0102794	0.00385703
t14pt5_wt_2	0.228516	0.152859	0.0711266	0.00958815	0.013597	0.182481	0.0841344	0.167844	0.0770401	0.00883259	0.0039813
t14pt5_csf737_3	0.209259	0.192179	0.0626103	0.00561169	0.00994326	0.143112	0.111651	0.127106	0.125105	0.00875596	0.00466677
t14pt5_csf737_c2	0.227802	0.198517	0.063551	0.00559036	0.00925224	0.13378	0.105064	0.130594	0.112956	0.00813064	0.00476329
t14pt5_csf737_c4	0.217848	0.182498	0.0650819	0.00604177	0.0101938	0.144893	0.110271	0.135364	0.115013	0.00834101	0.00445451

### Sheet: PC
	precursor - 494.3241[M+H]	precursor - 496.3398[M+H]	precursor - 522.3554[M+H]	precursor - 524.3711[M+H]	precursor - 648.4599[M+H]	precursor - 650.4755[M+H]	precursor - 676.4912[M+H]	precursor - 678.5068[M+H]	precursor - 704.5225[M+H]	precursor - 706.5381[M+H]	precursor - 730.5381[M+H]	precursor - 732.5538[M+H]	precursor - 758.5694[M+H]	precursor - 760.5851[M+H]	precursor - 786.6007[M+H]	precursor - 788.6164[M+H]
	16:1	16:0	18:1	18:0	26:1	26:0	28:1	28:0	30:1	30:0	32:2	32:1	34:2	34:1	36:2	36:1	sum
t0_wt_1	4343091712	2479651584	4005035264	454547200	684125568	823397184	4238910976	1937062016	7019471360	658156352	75421458432	27408189440	48200482816	16872207360	3407714048	1498468992	199451970304
t0_wt_2	4809699328	2681136896	4468470272	507353248	769655744	927966080	4688952832	2051408000	7345310720	714292928	77408419840	28156043264	49355964416	17850351616	3592050176	1681091968	207008167328
t0_csf737_c2	4742296576	2126767872	3612217344	358524032	806406016	933795520	5122348544	2079162368	7579864576	733264512	77962092544	26772221952	46559170560	14087424000	3052962048	1198315392	197726833856
t0_csf737_c3	4013508608	2400635136	3614392320	474009664	733894592	888179264	4216601344	1993103488	6785783808	640433408	72398012416	27047731200	46424309760	16987675648	3489595904	1587660288	193695526848
t0_csf737_c4	4650349568	2406805504	3833419264	467566496	715443136	949572864	4153967104	2228394752	6778079744	659245888	69786574848	27870443520	44520787968	16641556480	3353676544	1554473856	190570357536
t14pt5_wt_1	10185256960	994794624	5326869504	135074000	3261161984	906713152	14214209536	1404031232	11291412480	1118454272	143569223680	17714847744	66319798272	6201257984	4790079488	425915776	287859100688
t14pt5_wt_2	10666754048	1218865536	6895111680	153443632	4717176832	1315765248	20475885568	2151033344	14173495296	1392550272	155743354880	19756124160	73236504576	6044676096	4872937984	513415296	323327094448
t14pt5_csf737_3	9871582208	2426515712	7159051264	243071936	1226498944	886311104	9853262848	2203265792	12163971072	1218251392	125019217920	37760905216	67756236800	16626057216	5712023040	1278962176	301405184640
t14pt5_csf737_c2	11884375040	2166635008	7083890176	205115552	1550164224	811827456	11081053184	1905073024	10900630528	1067598144	130194227200	30967609344	66140528640	11911843840	4775651328	813758400	293459981088
t14pt5_csf737_c4	12088758272	2303933184	8193216000	207693360	1405673856	851640576	10531410944	2084148480	11417641984	1157519488	127515590656	34552029184	66434523136	13979266048	5129152000	1063582784	298915779952
normlized to total PC	16:1	16:0	18:1	18:0	26:1	26:0	28:1	28:0	30:1	30:0	32:2	32:1	34:2	34:1	36:2	36:1
t0_wt_1	0.0217751	0.0124323	0.0200802	0.00227898	0.00343003	0.0041283	0.0212528	0.00971192	0.0351938	0.00329982	0.378143	0.137417	0.241665	0.0845928	0.0170854	0.00751293
t0_wt_2	0.0232343	0.0129518	0.021586	0.00245089	0.003718	0.00448275	0.0226511	0.00990979	0.0354832	0.00345055	0.373939	0.136014	0.238425	0.0862302	0.0173522	0.0081209
t0_csf737_c2	0.0239841	0.0107561	0.0182687	0.00181323	0.00407838	0.00472265	0.0259062	0.0105153	0.038335	0.00370847	0.394292	0.1354	0.235472	0.0712469	0.0154403	0.00606046
t0_csf737_c3	0.0207207	0.0123939	0.0186602	0.00244719	0.00378891	0.00458544	0.0217692	0.0102899	0.0350332	0.00330639	0.373772	0.13964	0.239677	0.087703	0.0180159	0.00819668
t0_csf737_c4	0.0244023	0.0126295	0.0201155	0.00245351	0.00375422	0.00498279	0.0217976	0.0116933	0.0355673	0.00345933	0.366198	0.146248	0.233619	0.087325	0.0175981	0.00815696
t14pt5_wt_1	0.0353828	0.00345584	0.0185051	0.000469237	0.011329	0.00314985	0.0493791	0.00487749	0.0392255	0.00388542	0.498748	0.06154	0.23039	0.0215427	0.0166404	0.0014796
t14pt5_wt_2	0.0329906	0.00376976	0.0213255	0.000474577	0.0145895	0.00406946	0.0633287	0.00665281	0.0438364	0.00430694	0.48169	0.0611026	0.226509	0.0186952	0.0150712	0.00158791
t14pt5_csf737_3	0.0327519	0.00805068	0.0237522	0.000806462	0.00406927	0.0029406	0.0326911	0.00730998	0.0403575	0.00404191	0.414788	0.125283	0.224801	0.0551618	0.0189513	0.00424333
t14pt5_csf737_c2	0.0404974	0.00738307	0.0241392	0.000698956	0.00528237	0.0027664	0.03776	0.00649176	0.0371452	0.00363797	0.443652	0.105526	0.225382	0.040591	0.0162736	0.00277298
t14pt5_csf737_c4	0.040442	0.00770763	0.0274098	0.000694822	0.00470257	0.0028491	0.035232	0.00697236	0.0381969	0.00387239	0.426594	0.115591	0.222252	0.0467666	0.0171592	0.00355814
normlized to total PC	t0_wt_1	t0_wt_2	t0_csf737_c2	t0_csf737_c3	t0_csf737_c4	t14pt5_wt_1	t14pt5_wt_2	t14pt5_csf737_3	t14pt5_csf737_c2	t14pt5_csf737_c4	t24_wt_1	t24_wt_2	t24_csf737_c2	t24_csf737_c3	t24_csf737_c4
16:1	0.0217751	0.0232343	0.0239841	0.0207207	0.0244023	0.0353828	0.0329906	0.0327519	0.0404974	0.040442	0.0324822	0.0368333	0.0442852	0.0385086	0.0410332
16:0	0.0124323	0.0129518	0.0107561	0.0123939	0.0126295	0.00345584	0.00376976	0.00805068	0.00738307	0.00770763	0.0040708	0.00375077	0.00762943	0.00829532	0.00750911
18:1	0.0200802	0.021586	0.0182687	0.0186602	0.0201155	0.0185051	0.0213255	0.0237522	0.0241392	0.0274098	0.0165863	0.0176392	0.0225559	0.023352	0.0233181
18:0	0.00227898	0.00245089	0.00181323	0.00244719	0.00245351	0.000469237	0.000474577	0.000806462	0.000698956	0.000694822	0.000498487	0.000459825	0.000798199	0.000846809	0.000777333
26:1	0.00343003	0.003718	0.00407838	0.00378891	0.00375422	0.011329	0.0145895	0.00406927	0.00528237	0.00470257	0.0162613	0.0163859	0.00568851	0.00411878	0.00469981
26:0	0.0041283	0.00448275	0.00472265	0.00458544	0.00498279	0.00314985	0.00406946	0.0029406	0.0027664	0.0028491	0.00395522	0.00381003	0.00255537	0.0025581	0.00251934
28:1	0.0212528	0.0226511	0.0259062	0.0217692	0.0217976	0.0493791	0.0633287	0.0326911	0.03776	0.035232	0.0478659	0.0475747	0.0316165	0.0296178	0.0311711
28:0	0.00971192	0.00990979	0.0105153	0.0102899	0.0116933	0.00487749	0.00665281	0.00730998	0.00649176	0.00697236	0.00468642	0.00467757	0.00593461	0.00668425	0.0065843
30:1	0.0351938	0.0354832	0.038335	0.0350332	0.0355673	0.0392255	0.0438364	0.0403575	0.0371452	0.0381969	0.0386802	0.0374163	0.0322254	0.034385	0.0349811
30:0	0.00329982	0.00345055	0.00370847	0.00330639	0.00345933	0.00388542	0.00430694	0.00404191	0.00363797	0.00387239	0.00369389	0.00365455	0.00296264	0.00327608	0.00345665
32:2	0.378143	0.373939	0.394292	0.373772	0.366198	0.498748	0.48169	0.414788	0.443652	0.426594	0.499319	0.497771	0.434664	0.41367	0.425725
32:1	0.137417	0.136014	0.1354	0.13964	0.146248	0.06154	0.0611026	0.125283	0.105526	0.115591	0.0678148	0.0667605	0.112053	0.131231	0.121073
34:2	0.241665	0.238425	0.235472	0.239677	0.233619	0.23039	0.226509	0.224801	0.225382	0.222252	0.224168	0.224264	0.222713	0.219881	0.222188
34:1	0.0845928	0.0862302	0.0712469	0.087703	0.087325	0.0215427	0.0186952	0.0551618	0.040591	0.0467666	0.024052	0.0232974	0.0519235	0.0604748	0.0524913
36:2	0.0170854	0.0173522	0.0154403	0.0180159	0.0175981	0.0166404	0.0150712	0.0189513	0.0162736	0.0171592	0.0143092	0.0142411	0.0188193	0.018633	0.0185926
36:1	0.00751293	0.0081209	0.00606046	0.00819668	0.00815696	0.0014796	0.00158791	0.00424333	0.00277298	0.00355814	0.00155603	0.00146371	0.00357499	0.00446751	0.00387973
species	sample	time	replicate	length	saturation	abundance
PC	wt	0	1	26	0	823397184
PC	wt	0	2	26	0	927966080
PC	csf1-Ctrunc	0	1	26	0	933795520
PC	csf1-Ctrunc	0	2	26	0	888179264
PC	csf1-Ctrunc	0	3	26	0	949572864
PC	wt	14	1	26	0	906713152
PC	wt	14	2	26	0	1315765248
PC	csf1-Ctrunc	14	1	26	0	886311104
PC	csf1-Ctrunc	14	2	26	0	811827456
PC	csf1-Ctrunc	14	3	26	0	851640576
PC	wt	24	1	26	0	0
PC	wt	24	2	26	0	0
PC	csf1-Ctrunc	24	1	26	0	0
PC	csf1-Ctrunc	24	2	26	0	0
PC	csf1-Ctrunc	24	3	26	0	0
PC	wt	0	1	26	1	684125568
PC	wt	0	2	26	1	769655744
PC	csf1-Ctrunc	0	1	26	1	806406016
PC	csf1-Ctrunc	0	2	26	1	733894592
PC	csf1-Ctrunc	0	3	26	1	715443136
PC	wt	14	1	26	1	3261161984
PC	wt	14	2	26	1	4717176832
PC	csf1-Ctrunc	14	1	26	1	1226498944
PC	csf1-Ctrunc	14	2	26	1	1550164224
PC	csf1-Ctrunc	14	3	26	1	1405673856
PC	wt	24	1	26	1	0
PC	wt	24	2	26	1	0
PC	csf1-Ctrunc	24	1	26	1	0
PC	csf1-Ctrunc	24	2	26	1	0
PC	csf1-Ctrunc	24	3	26	1	0
PC	wt	0	1	28	0	1937062016
PC	wt	0	2	28	0	2051408000
PC	csf1-Ctrunc	0	1	28	0	2079162368
PC	csf1-Ctrunc	0	2	28	0	1993103488
PC	csf1-Ctrunc	0	3	28	0	2228394752
PC	wt	14	1	28	0	1404031232
PC	wt	14	2	28	0	2151033344
PC	csf1-Ctrunc	14	1	28	0	2203265792
PC	csf1-Ctrunc	14	2	28	0	1905073024
PC	csf1-Ctrunc	14	3	28	0	2084148480
PC	wt	24	1	28	0	0
PC	wt	24	2	28	0	0
PC	csf1-Ctrunc	24	1	28	0	0
PC	csf1-Ctrunc	24	2	28	0	0
PC	csf1-Ctrunc	24	3	28	0	0
PC	wt	0	1	28	1	0.0212528
PC	wt	0	2	28	1	0.0226511
PC	csf1-Ctrunc	0	1	28	1	0.0259062
PC	csf1-Ctrunc	0	2	28	1	0.0217692
PC	csf1-Ctrunc	0	3	28	1	0.0217976
PC	wt	14	1	28	1	0.0493791
PC	wt	14	2	28	1	0.0633287
PC	csf1-Ctrunc	14	1	28	1	0.0326911
PC	csf1-Ctrunc	14	2	28	1	0.03776
PC	csf1-Ctrunc	14	3	28	1	0.035232
PC	wt	24	1	28	1	0
PC	wt	24	2	28	1	0
PC	csf1-Ctrunc	24	1	28	1	0
PC	csf1-Ctrunc	24	2	28	1	0
PC	csf1-Ctrunc	24	3	28	1	0
PC	wt	0	1	30	0	658156352
PC	wt	0	2	30	0	714292928
PC	csf1-Ctrunc	0	1	30	0	733264512
PC	csf1-Ctrunc	0	2	30	0	640433408
PC	csf1-Ctrunc	0	3	30	0	659245888
PC	wt	14	1	30	0	1118454272
PC	wt	14	2	30	0	1392550272
PC	csf1-Ctrunc	14	1	30	0	1218251392
PC	csf1-Ctrunc	14	2	30	0	1067598144
PC	csf1-Ctrunc	14	3	30	0	1157519488
PC	wt	24	1	30	0	0
PC	wt	24	2	30	0	0
PC	csf1-Ctrunc	24	1	30	0	0
PC	csf1-Ctrunc	24	2	30	0	0
PC	csf1-Ctrunc	24	3	30	0	0
PC	wt	0	1	30	1	7019471360
PC	wt	0	2	30	1	7345310720
PC	csf1-Ctrunc	0	1	30	1	7579864576
PC	csf1-Ctrunc	0	2	30	1	6785783808
PC	csf1-Ctrunc	0	3	30	1	6778079744
PC	wt	14	1	30	1	11291412480
PC	wt	14	2	30	1	14173495296
PC	csf1-Ctrunc	14	1	30	1	12163971072
PC	csf1-Ctrunc	14	2	30	1	10900630528
PC	csf1-Ctrunc	14	3	30	1	11417641984
PC	wt	24	1	30	1	0
PC	wt	24	2	30	1	0
PC	csf1-Ctrunc	24	1	30	1	0
PC	csf1-Ctrunc	24	2	30	1	0
PC	csf1-Ctrunc	24	3	30	1	0
PC	wt	0	1	32	1	27408189440
PC	wt	0	2	32	1	28156043264
PC	csf1-Ctrunc	0	1	32	1	26772221952
PC	csf1-Ctrunc	0	2	32	1	27047731200
PC	csf1-Ctrunc	0	3	32	1	27870443520
PC	wt	14	1	32	1	17714847744
PC	wt	14	2	32	1	19756124160
PC	csf1-Ctrunc	14	1	32	1	37760905216
PC	csf1-Ctrunc	14	2	32	1	30967609344
PC	csf1-Ctrunc	14	3	32	1	34552029184
PC	wt	24	1	32	1	0
PC	wt	24	2	32	1	0
PC	csf1-Ctrunc	24	1	32	1	0
PC	csf1-Ctrunc	24	2	32	1	0
PC	csf1-Ctrunc	24	3	32	1	0
PC	wt	0	1	32	2	75421458432
PC	wt	0	2	32	2	77408419840
PC	csf1-Ctrunc	0	1	32	2	77962092544
PC	csf1-Ctrunc	0	2	32	2	72398012416
PC	csf1-Ctrunc	0	3	32	2	69786574848
PC	wt	14	1	32	2	143569223680
PC	wt	14	2	32	2	155743354880
PC	csf1-Ctrunc	14	1	32	2	125019217920
PC	csf1-Ctrunc	14	2	32	2	130194227200
PC	csf1-Ctrunc	14	3	32	2	127515590656
PC	wt	24	1	32	2	0
PC	wt	24	2	32	2	0
PC	csf1-Ctrunc	24	1	32	2	0
PC	csf1-Ctrunc	24	2	32	2	0
PC	csf1-Ctrunc	24	3	32	2	0
PC	wt	0	1	34	1	16872207360
PC	wt	0	2	34	1	17850351616
PC	csf1-Ctrunc	0	1	34	1	14087424000
PC	csf1-Ctrunc	0	2	34	1	16987675648
PC	csf1-Ctrunc	0	3	34	1	16641556480
PC	wt	14	1	34	1	6201257984
PC	wt	14	2	34	1	6044676096
PC	csf1-Ctrunc	14	1	34	1	16626057216
PC	csf1-Ctrunc	14	2	34	1	11911843840
PC	csf1-Ctrunc	14	3	34	1	13979266048
PC	wt	24	1	34	1	0
PC	wt	24	2	34	1	0
PC	csf1-Ctrunc	24	1	34	1	0
PC	csf1-Ctrunc	24	2	34	1	0
PC	csf1-Ctrunc	24	3	34	1	0
PC	wt	0	1	34	2	48200482816
PC	wt	0	2	34	2	49355964416
PC	csf1-Ctrunc	0	1	34	2	46559170560
PC	csf1-Ctrunc	0	2	34	2	46424309760
PC	csf1-Ctrunc	0	3	34	2	44520787968
PC	wt	14	1	34	2	66319798272
PC	wt	14	2	34	2	73236504576
PC	csf1-Ctrunc	14	1	34	2	67756236800
PC	csf1-Ctrunc	14	2	34	2	66140528640
PC	csf1-Ctrunc	14	3	34	2	66434523136
PC	wt	24	1	34	2	0
PC	wt	24	2	34	2	0
PC	csf1-Ctrunc	24	1	34	2	0
PC	csf1-Ctrunc	24	2	34	2	0
PC	csf1-Ctrunc	24	3	34	2	0
PC	wt	0	1	36	1	1498468992
PC	wt	0	2	36	1	1681091968
PC	csf1-Ctrunc	0	1	36	1	1198315392
PC	csf1-Ctrunc	0	2	36	1	1587660288
PC	csf1-Ctrunc	0	3	36	1	1554473856
PC	wt	14	1	36	1	425915776
PC	wt	14	2	36	1	513415296
PC	csf1-Ctrunc	14	1	36	1	1278962176
PC	csf1-Ctrunc	14	2	36	1	813758400
PC	csf1-Ctrunc	14	3	36	1	1063582784
PC	wt	24	1	36	1	0
PC	wt	24	2	36	1	0
PC	csf1-Ctrunc	24	1	36	1	0
PC	csf1-Ctrunc	24	2	36	1	0
PC	csf1-Ctrunc	24	3	36	1	0
PC	wt	0	1	36	2	3407714048
PC	wt	0	2	36	2	3592050176
PC	csf1-Ctrunc	0	1	36	2	3052962048
PC	csf1-Ctrunc	0	2	36	2	3489595904
PC	csf1-Ctrunc	0	3	36	2	3353676544
PC	wt	14	1	36	2	4790079488
PC	wt	14	2	36	2	4872937984
PC	csf1-Ctrunc	14	1	36	2	5712023040
PC	csf1-Ctrunc	14	2	36	2	4775651328
PC	csf1-Ctrunc	14	3	36	2	5129152000
PC	wt	24	1	36	2	0
PC	wt	24	2	36	2	0
PC	csf1-Ctrunc	24	1	36	2	0
PC	csf1-Ctrunc	24	2	36	2	0
PC	csf1-Ctrunc	24	3	36	2	0
